# Age-related microbiome metabolites alter RNA splicing and chromatin accessibility in the brain

**DOI:** 10.1101/2025.10.03.680371

**Authors:** Meenakshi Chakraborty, Sophia M. Shi, Imani E. Porter, Daniel J. Richard, Georgi K. Marinov, Mukundh N. Murthy, Ashley A. Moore, Jenna L. E. Blum, Aravind Natarajan, James W. Jahng, Joseph C. Wu, Sydney X. Lu, Shawn M. Davidson, William J. Greenleaf, Nay L. Saw, Mehrdad Shamloo, Anne Brunet, Tony Wyss-Coray, Ami S. Bhatt

## Abstract

The gut microbiome generates diverse metabolites that can enter the bloodstream and alter host biology, including brain function. Hundreds of physiologically relevant, gut-brain signaling molecules likely exist; however, there has been no systematic, high-throughput effort to identify and validate them. Here, we integrate computational, *in vitro*, and *in vivo* approaches to pinpoint microbiome-derived metabolites whose blood levels change during aging, and that induce molecular changes in the mouse brain. First, we mine large-scale metabolomics datasets from human cohorts (each *n ≥* 1200) to identify 30 microbiome-associated metabolites whose blood levels change with age. We then screen this panel in an *in vitro* transcriptomic assay to identify metabolites that perturb genes linked to age-related neurodegeneration. To assess *in vivo* relevance, we then test four metabolites in male mice by acute exposure, using multi-omic approaches to evaluate the metabolites’ impact on cellular functions in the brain. With RNA-seq, we confirm known effects of trimethylamine N-oxide (TMAO), including changes in mitochondrial pathways, and further discover its effects on the pathways of glycolysis, GABAergic signaling, and RNA splicing. Additionally, using both RNA- and ATAC-seq, we identify glycodeoxycholate (GDCA), a microbiome-derived secondary bile acid, as a potent regulator of chromatin accessibility and of genes involved in protecting the brain from age-related stressors. GDCA also acutely reduces locomotion in male but not female mice. In summary, we present a generalizable framework for identifying microbiome metabolites that impact host biology, and apply it to identify age-related microbial metabolites that affect processes related to brain aging and neurodegeneration.
