## Supplementary Table 1 for "Age-related microbiome metabolites alter RNA splicing and chromatin accessibility in the brain"

### Sheet: Table S1
Metabolite name in original study or studies	Source study/studies	Up or down with age	Link to entry in the Human Metabolome Database (HMDB)	SMILES string	Average molecular weight in HMDB	HMDB chemical taxonomy - super class	HMDB chemical taxonomy - class	HMDB chemical taxonomy - sub class	Proportion of variance in plasma explained by gut microbiome composition (GUTSY atlas; 80th percentile = 0.071)	Blood levels significantly altered in conventional vs. GF? (Lai et al., 2021)	Concentration used in in vitro transcriptomic screen	Link to ordered product	Product name	Purity
alpha-ketoglutarate	Darst	Up	https://hmdb.ca/metabolites/HMDB0000208	OC(=O)CCC(=O)C(O)=O	146.098	Organic acids and derivatives	Keto acids and derivatives	Gamma-keto acids and derivatives	0.037	Yes	10uM	https://www.sigmaaldrich.com/US/en/product/sial/75890	α-Ketoglutaric acid 99.0-101.0% (T)	99-101%
quinolinate	Darst	Up	https://hmdb.ca/metabolites/HMDB0000232	OC(=O)C1=CC=CN=C1C(O)=O	167.119	Organoheterocyclic compounds	Pyridines and derivatives	Pyridinecarboxylic acids and derivatives	0.025	Yes	0.5uM	https://www.sigmaaldrich.com/US/en/product/aldrich/p63204	2,3-Pyridinedicarboxylic acid	0.99
3-hydroxybutyrate (BHBA)	Darst	Up	https://hmdb.ca/metabolites/HMDB0000011	C[C@@H](O)CC(O)=O	104.105	Organic acids and derivatives	Hydroxy acids and derivatives	Beta hydroxy acids and derivatives	0.038	Yes	100uM	https://www.sigmaaldrich.com/US/en/product/aldrich/54920	(R)-3-Hydroxybutyric acid	>=98%
allantoin	Menni, Darst	Up	https://hmdb.ca/metabolites/HMDB0000462	NC(=O)NC1NC(=O)NC1=O	158.115	Organoheterocyclic compounds	Azoles	Imidazoles	NA	Yes	2uM	https://www.sigmaaldrich.com/US/en/product/sial/05670	Allantoin	>=98%
cholate	Darst	Up	https://hmdb.ca/metabolites/HMDB0000619	C[C@H](CCC(O)=O)[C@H]1CC[C@H]2[C@@H]3[C@H](O)C[C@@H]4C[C@H](O)CC[C@]4(C)[C@H]3C[C@H](O)[C@]12C	408.571	Lipids and lipid-like molecules	Steroids and steroid derivatives	Bile acids, alcohols and derivatives	0.183	No	1uM	https://www.sigmaaldrich.com/US/en/product/sigma/c1129	Cholic acid	>=98%
choline	Darst	Up	https://hmdb.ca/metabolites/HMDB0000097	C[N+](C)(C)CCO	104.171	Organic nitrogen compounds	Organonitrogen compounds	Quaternary ammonium salts	0.014	Yes	15uM	https://www.sigmaaldrich.com/US/en/product/sigma/c7527	Choline chloride	>=98%
glycine	Menni	Up	https://hmdb.ca/metabolites/HMDB0000123	NCC(O)=O	75.0666	Organic acids and derivatives	Carboxylic acid and derivatives	Amino acids, peptides, and analogues	0.048	Yes	250uM	https://www.sigmaaldrich.com/US/en/product/sigma/50046	Glycine	>=99%
glycodeoxycholate	Darst	Up	https://hmdb.ca/metabolites/HMDB0000631	[H][C@]12CCC3C4CC[C@H]([C@H](C)CCC(=O)NCC(O)=O)[C@@]4(C)[C@@H](O)CC3[C@@]1(C)CC[C@@H](O)C2	449.623	Lipids and lipid-like molecules	Steroids and steroid derivatives	Bile acids, alcohols and derivatives	0.121	No	50nM	https://www.sigmaaldrich.com/US/en/product/mm/361311	Glycodeoxycholic Acid, Sodium Salt	>=96%
hippurate	Menni, Darst	Up	https://hmdb.ca/metabolites/HMDB0000714	OC(=O)CNC(=O)C1=CC=CC=C1	179.173	Benzenoids	Benzene and substituted derivatives	Benzoic acids and derivatives	0.179	Yes	20uM	https://www.sigmaaldrich.com/US/en/product/sigma/112003	Hippuric acid	0.98
hypoxanthine	Menni	Down	https://hmdb.ca/metabolites/HMDB0000157	OC1=NC=NC2=C1NC=N2	136.112	Organoheterocyclic compounds	Imidazopyrimidines	Purines and purine derivatives	0.008	Yes	10uM	https://www.sigmaaldrich.com/US/en/product/sigma/h9636	Hypoxanthine	>=99%
imidazole propionate	Darst	Up	https://hmdb.ca/metabolites/HMDB0002271	OC(=O)CCC1=CNC=N1	140.14	Organoheterocyclic compounds	Azoles	Imidazoles	0.186	No	50nM	https://www.sigmaaldrich.com/US/en/product/sigma/77951	Imidazolepropionic acid	>=98%
indoleacetate, Indole-3-acetic acid	Menni, Dunn	Up	https://hmdb.ca/metabolites/HMDB0000197	OC(=O)CC1=CNC2=CC=CC=C12	175.184	Organoheterocyclic compounds	Indoles and derivatives	Indolyl carboxylic acids and derivatives	0.127	No	0.1uM	https://www.sigmaaldrich.com/US/en/product/sigma/i2886	3-Indoleacetic acid	>=98%
indolelactate	Darst	Down	https://hmdb.ca/metabolites/HMDB0000671	O[C@@H](CC1=CNC2=C1C=CC=C2)C(O)=O	205.21	Organoheterocyclic compounds	Indoles and derivatives	Indolyl carboxylic acids and derivatives	0.02	Yes	4uM	https://www.sigmaaldrich.com/US/en/product/aldrich/i5508	DL-Indole-3-lactic acid	0.99
glycerate, glyceric acid	Darst, Dunn	Up	https://hmdb.ca/metabolites/HMDB0000139	OC[C@@H](O)C(O)=O	106.077	Organic oxygen compounds	Organooxygen compounds	Carbohydrates and carbohydrate conjugates	0.108	No	10uM	https://www.sigmaaldrich.com/US/en/product/sigma/61786	D-Glyceric acid sodium salt	>=95%
malate	Darst	Up	https://hmdb.ca/metabolites/HMDB0000156	O[C@@H](CC(O)=O)C(O)=O	134.087	Organic acids and derivatives	Hydroxy acids and derivatives	Beta hydroxy acids and derivatives	0.024	Yes	10uM	https://www.fishersci.com/shop/products/l-malic-acid-99-thermo-scientific-1/AAJ6322122	L-(-)-Malic acid, 99%, Thermo Scientific Chemicals	0.99
carnitine	Menni	Down	https://hmdb.ca/metabolites/HMDB0000062	C[N+](C)(C)C[C@H](O)CC([O-])=O	161.199	Organic nitrogen compounds	Organonitrogen compounds	Quaternary ammonium salts	0.041	Yes	50uM	https://www.fishersci.com/shop/products/l-carnitine-99-thermo-scientific/AC241040010	L(-)-Carnitine, 99+%, Thermo Scientific Chemicals	>=99%
citrulline	Menni, Darst	Up	https://hmdb.ca/metabolites/HMDB0000904	N[C@@H](CCCNC(N)=O)C(O)=O	175.186	Organic acids and derivatives	Carboxylic acid and derivatives	Amino acids, peptides, and analogues	0.012	Yes	40uM	https://www.sigmaaldrich.com/US/en/product/sigma/c7629	L-Citrulline	>=98%
isoleucine	Menni	Up	https://hmdb.ca/metabolites/HMDB0000172	CC[C@H](C)[C@H](N)C(O)=O	131.173	Organic acids and derivatives	Carboxylic acid and derivatives	Amino acids, peptides, and analogues	0.1	No	80uM	https://www.sigmaaldrich.com/US/en/product/sial/i2752	L-isoleucine	>=98%
lysine	Menni, Dunn	Up	https://hmdb.ca/metabolites/HMDB0000182	NCCCC[C@H](N)C(O)=O	146.188	Organic acids and derivatives	Carboxylic acid and derivatives	Amino acids, peptides, and analogues	0.011	Yes	200uM	https://www.sigmaaldrich.com/US/en/product/sigma/l5501	L-Lysine	>=98%
valine	Menni	Up	https://hmdb.ca/metabolites/HMDB0000883	CC(C)[C@H](N)C(O)=O	117.146	Organic acids and derivatives	Carboxylic acid and derivatives	Amino acids, peptides, and analogues	0.066	Yes	250uM	https://www.sigmaaldrich.com/US/en/product/sial/v0500	L-Valine	>=98%
methyl indole-3-acetate	Darst	Up	https://hmdb.ca/metabolites/HMDB0029738	COC(=O)CC1=CNC2=C1C=CC=C2	189.21	Organoheterocyclic compounds	Indoles and derivatives	Indolyl carboxylic acids and derivatives	0.065	Yes	1uM	https://www.fishersci.com/shop/products/methyl-indole-3-acetate-tci-america-2/M26055G	Methyl Indole-3-acetate 98.0+%, TCI America™	>=98%
N-acetylalanine	Menni, Darst	Up	https://hmdb.ca/metabolites/HMDB0000766	C[C@H](NC(C)=O)C(O)=O	131.13	Organic acids and derivatives	Carboxylic acid and derivatives	Amino acids, peptides, and analogues	0.01	Yes	3uM	https://www.sigmaaldrich.com/US/en/product/sigma/a4625	N-Acetyl-L-alanine	~99%
phenylacetylglutamine	Menni, Darst	Up	https://hmdb.ca/metabolites/HMDB0006344	NC(=O)CC[C@H](NC(=O)CC1=CC=CC=C1)C(O)=O	264.277	Organic acids and derivatives	Carboxylic acid and derivatives	Amino acids, peptides, and analogues	0.315	Yes	3uM	https://www.chemimpex.com/product/productinfo/phenylacetyl-l-glutamine/7631?cid=0	Phenylacetyl-L-glutamine	>=97%
nicotinamide	Darst	Down	https://hmdb.ca/metabolites/HMDB0001406	NC(=O)C1=CC=CN=C1	122.125	Organoheterocyclic compounds	Pyridines and derivatives	Pyridinecarboxylic acids and derivatives	0.002	Yes	0.4uM	https://www.sigmaaldrich.com/US/en/product/sigma/72340	Nicotinamide	>=99.5%
oxalate (ethanedioate)	Darst	Up	https://hmdb.ca/metabolites/HMDB0002329	OC(=O)C(O)=O	90.0349	Organic acids and derivatives	Carboxylic acid and derivatives	Dicarboxylic acids and derivatives	0.121	No	10uM	https://www.sigmaaldrich.com/US/en/product/aldrich/241172	Oxalic acid	>=99%
p-cresol sulfate	Menni, Darst	Up	https://hmdb.ca/metabolites/HMDB0011635	CC1=CC=C(OS(O)(=O)=O)C=C1	188.201	Organic acids and derivatives	Organic sulfuric acids and derivatives	Arylsulfates	0.358	No	30uM	https://www.caymanchem.com/product/29504/p-cresol-sulfate-(potassium-salt)	p-Cresol sulfate (potassium salt)	>=95%
palmitate (16:0)	Darst	Up	https://hmdb.ca/metabolites/HMDB0000220	CCCCCCCCCCCCCCCC(O)=O	256.424	Lipids and lipid-like molecules	Fatty Acyls	Fatty acids and conjugates	0.027	Yes	500uM	https://www.sigmaaldrich.com/US/en/product/sigma/p0500	Palmitic acid	>=99%
pantothenate	Menni, Darst	Up	https://hmdb.ca/metabolites/HMDB0000210	CC(C)(CO)[C@@H](O)C(=O)NCCC(O)=O	219.235	Organic oxygen compounds	Organooxygen compounds	Alcohols and polyols	0.037	Yes	4uM	https://www.sigmaaldrich.com/US/en/product/sial/c8731	Calcium pantothenate	>=98%
trimethylamine N-oxide	Darst	Up	https://hmdb.ca/metabolites/HMDB0000925	C[N+](C)(C)[O-]	75.1097	Organic nitrogen compounds	Organonitrogen compounds	Aminoxides	0.017	Yes	50uM	https://www.sigmaaldrich.com/US/en/product/aldrich/317594	Trimethylamine N-oxide	>= 95%
urate	Darst	Up	https://hmdb.ca/metabolites/HMDB0000289	O=C1NC2=C(N1)C(=O)NC(=O)N2	168.11	Organoheterocyclic compounds	Imidazopyrimidines	Purines and purine derivatives	0.077	No	300uM	https://www.sigmaaldrich.com/US/en/product/sigma/u0881	Uric acid	>=99%
