## Supplementary Table 3 for "Age-related microbiome metabolites alter RNA splicing and chromatin accessibility in the brain"

### Sheet: In vitro transcriptomic screen
Batch	Plate	Solvent in media (1% volume)	Treatment	Sample name	RNA integrity number of original sample (out of 10)	RNA concentration of original sample (ng/ul)	GC% in final sequencing file
1	1	DMSO	DMSO control	DMSO_1	9.8	58	49.4
1	1	DMSO	DMSO control	DMSO_2	9.8	54	49.7
1	1	DMSO	DMSO control	DMSO_3	9.8	57	48.68
1	1	DMSO	Phenylacetylglutamine	PAGln_1	9.9	60	48.91
1	1	DMSO	Phenylacetylglutamine	PAGln_2	9.9	58	49.43
1	1	DMSO	Phenylacetylglutamine	PAGln_3	9.9	55	48.54
1	1	DMSO	Cholate	Cholate_1	9.9	56	48.65
1	1	DMSO	Cholate	Cholate_2	9.9	64	49.17
1	1	DMSO	Cholate	Cholate_3	9.9	50	48.34
1	1	DMSO	Indoleacetate	IAA_1	9.9	52	48.63
1	1	DMSO	Indoleacetate	IAA_2	9.9	53	48.55
1	1	DMSO	Indoleacetate	IAA_3	9.9	47	48.48
1	2	H2O	H2O control	H2O_1	9.9	118	49.67
1	2	H2O	H2O control	H2O_2	9.9	115	49.87
1	2	H2O	H2O control	H2O_3	9.8	143	49.76
1	2	H2O	Imidazole propionate	ImP_1	9.9	133	49.99
1	2	H2O	Imidazole propionate	ImP_2	9.9	124	49.15
1	2	H2O	Imidazole propionate	ImP_3	9.9	103	51.11
1	3	H2O	H2O control	H2O_4	9.9	143	49.49
1	3	H2O	H2O control	H2O_5	9.9	149	49.51
1	3	H2O	H2O control	H2O_6	9.9	142	48.29
1	3	H2O	LPS control	LPS_1	9.9	131	48.27
1	3	H2O	LPS control	LPS_2	9.9	121	47.63
1	3	H2O	LPS control	LPS_3	9.9	146	48.04
1	3	H2O	p-Cresol sulfate	pCS_1	9.9	140	48.63
1	3	H2O	p-Cresol sulfate	pCS_2	9.9	135	47.32
1	3	H2O	p-Cresol sulfate	pCS_3	9.9	113	48.57
1	3	H2O	Hippurate	HA_1	9.9	138	48.7
1	3	H2O	Hippurate	HA_2	9.9	134	47.74
1	3	H2O	Hippurate	HA_3	9.9	136	51.06
2	1	H2O	H2O control	H2O_1	9.5	186	50.07
2	1	H2O	H2O control	H2O_2	9.6	189	49.69
2	1	H2O	H2O control	H2O_3	9.2	173	50.67
2	1	H2O	Oxalate	Oxalate_1	9.5	190	40.17
2	1	H2O	Oxalate	Oxalate_2	9.4	160	49.6
2	1	H2O	Oxalate	Oxalate_3	9.2	185	50.44
2	1	H2O	Glycerate	Glycerate_1	9.3	189	50.01
2	1	H2O	Glycerate	Glycerate_2	9.4	182	51.26
2	1	H2O	Glycerate	Glycerate_3	9.4	195	49.42
2	1	H2O	Isoleucine	Ile_1	9.4	151	50.63
2	1	H2O	Isoleucine	Ile_2	9.5	148	48.04
2	1	H2O	Isoleucine	Ile_3	9.4	176	48.98
2	2	H2O	H2O control	H2O_4	9.6	204	50.25
2	2	H2O	H2O control	H2O_5	9.6	170	51.08
2	2	H2O	H2O control	H2O_6	9.4	215	49.86
2	2	H2O	Valine	Val_1	9.6	191	50.47
2	2	H2O	Valine	Val_2	9.7	182	48.88
2	2	H2O	Valine	Val_3	9.5	191	49.79
2	2	H2O	Glycine	Gly_1	9.5	157	50.42
2	2	H2O	Glycine	Gly_2	9.6	125	49.86
2	2	H2O	Glycine	Gly_3	9.6	136	49.92
2	2	H2O	Carnitine	Carnitine_1	9.1	154	50.06
2	2	H2O	Carnitine	Carnitine_2	9	177	46.18
2	2	H2O	Carnitine	Carnitine_3	9	178	49.7
2	3	H2O	H2O control	H2O_7	9.5	140	50.15
2	3	H2O	H2O control	H2O_8	9.2	208	50.16
2	3	H2O	H2O control	H2O_9	8.9	181	49.16
2	3	H2O	LPS control	LPS_1	9.3	170	49.1
2	3	H2O	LPS control	LPS_2	9.2	176	49.42
2	3	H2O	LPS control	LPS_3	9.2	195	49.09
2	3	H2O	3-hydroxybutyrate	BHBA_1	9.5	168	49.72
2	3	H2O	3-hydroxybutyrate	BHBA_2	9.4	160	49.5
2	3	H2O	3-hydroxybutyrate	BHBA_3	9.2	169	49.48
2	3	H2O	Alpha-ketoglutarate	AKG_1	7.9	148	50.96
2	3	H2O	Alpha-ketoglutarate	AKG_2	7.4	162	49.15
2	3	H2O	Alpha-ketoglutarate	AKG_3	7.1	122	49.63
3	1	H2O	H2O control	H2O_1	9.4	252	50.35
3	1	H2O	H2O control	H2O_2	9.5	259	50.42
3	1	H2O	H2O control	H2O_3	9.5	227	49.79
3	1	H2O	Glycodeoxycholate	GDCA_1	9.1	117	48.7
3	1	H2O	Glycodeoxycholate	GDCA_2	9.5	172	50.23
3	1	H2O	Glycodeoxycholate	GDCA_3	9.4	170	50.31
3	1	H2O	Nicotinamide	NAM_1	9.6	218	50.43
3	1	H2O	Nicotinamide	NAM_2	9.5	233	50.68
3	1	H2O	Nicotinamide	NAM_3	9.5	211	50.69
3	1	H2O	Pantothenate	Panto_1	9.5	237	50.97
3	1	H2O	Pantothenate	Panto_2	9.5	200	50.42
3	1	H2O	Pantothenate	Panto_3	9.5	179	50.94
3	2	H2O	H2O control	H2O_4	9.2	150	50.17
3	2	H2O	H2O control	H2O_5	9.3	215	49.89
3	2	H2O	H2O control	H2O_6	9.5	193	50.64
3	2	H2O	Quinolinate	Quin_1	9.5	208	50.87
3	2	H2O	Quinolinate	Quin_2	8.7	84	49.3
3	2	H2O	Quinolinate	Quin_3	9.5	172	50.48
3	2	H2O	Malate	MA_1	9.5	209	51.59
3	2	H2O	Malate	MA_2	9.6	202	50.36
3	2	H2O	Malate	MA_3	9.5	196	51.06
3	2	H2O	Trimethylamine N-oxide	TMAO_1	9.5	197	51.02
3	2	H2O	Trimethylamine N-oxide	TMAO_2	9.5	182	52.04
3	2	H2O	Trimethylamine N-oxide	TMAO_3	9.5	216	51.2
3	3	H2O	H2O control	H2O_7	9.6	235	50.98
3	3	H2O	H2O control	H2O_8	9.6	218	50.57
3	3	H2O	H2O control	H2O_9	9.6	216	50.65
3	3	H2O	LPS control	LPS_1	9.6	221	51.92
3	3	H2O	LPS control	LPS_2	9.6	195	50.44
3	3	H2O	LPS control	LPS_3	9.6	214	50.77
3	3	H2O	Choline	Choline_1	9.7	207	50.41
3	3	H2O	Choline	Choline_2	8.4	226	50.78
3	3	H2O	Choline	Choline_3	9.7	191	50.69
3	3	H2O	Citrulline	Citrulline_1	9.6	189	50.71
3	3	H2O	Citrulline	Citrulline_2	9.6	187	50.44
3	3	H2O	Citrulline	Citrulline_3	9.6	220	51.11
4	1	DMSO	DMSO control	DMSO_1	9.7	218	50.48
4	1	DMSO	DMSO control	DMSO_2	9.5	217	49.85
4	1	DMSO	DMSO control	DMSO_3	9.8	228	51.27
4	1	DMSO	Allantoin	Allantoin_1	9.7	215	50.54
4	1	DMSO	Allantoin	Allantoin_2	9.8	205	50.52
4	1	DMSO	Allantoin	Allantoin_3	9.6	212	50.62
4	1	DMSO	Methyl indole-3-acetate	Methyl_IAA_1	9.5	186	49.45
4	1	DMSO	Methyl indole-3-acetate	Methyl_IAA_2	9.6	175	50
4	1	DMSO	Methyl indole-3-acetate	Methyl_IAA_3	9.8	180	49.87
4	1	DMSO	Palmitate	PA_1	9.2	80	49.32
4	1	DMSO	Palmitate	PA_2	7.8	53	49.01
4	1	DMSO	Palmitate	PA_3	9.5	61	48.74
4	2	DMSO	DMSO control	DMSO_4	9.9	203	49.94
4	2	DMSO	DMSO control	DMSO_5	9.7	79	49.48
4	2	DMSO	DMSO control	DMSO_6	10	204	49.99
4	2	DMSO	Indolelactate	ILA_1	10	218	50.65
4	2	DMSO	Indolelactate	ILA_2	10	228	50.17
4	2	DMSO	Indolelactate	ILA_3	10	193	49.98
4	2	DMSO	N-acetylalanine	NAcAla_1	10	228	49.98
4	2	DMSO	N-acetylalanine	NAcAla_2	10	193	49.75
4	2	DMSO	N-acetylalanine	NAcAla_3	9.9	212	49.98
4	2	DMSO	Hypoxanthine	Hypoxanthine_1	9.9	195	50.24
4	2	DMSO	Hypoxanthine	Hypoxanthine_2	9.9	169	49.97
4	2	DMSO	Hypoxanthine	Hypoxanthine_3	9.7	159	49.65
4	3	H2O	H2O control	H2O_1	9.9	177	50.53
4	3	H2O	H2O control	H2O_2	9.6	191	50.44
4	3	H2O	H2O control	H2O_3	9.9	190	50.5
4	3	H2O	LPS control	LPS_1	9.8	192	49.34
4	3	H2O	LPS control	LPS_2	9.7	192	48.58
4	3	H2O	LPS control	LPS_3	9.6	156	50.2
4	3	H2O	Urate	Urate_1	9.6	133	49.53
4	3	H2O	Urate	Urate_2	9.8	184	51.4
4	3	H2O	Urate	Urate_3	9.7	182	49.62
4	3	H2O	Lysine	Lys_1	9.8	197	50.42
4	3	H2O	Lysine	Lys_2	9.9	196	50.02
4	3	H2O	Lysine	Lys_3	9.6	182	49.78

### Sheet: Mouse brain RNA-seq
Experiment	Group	Treatment	Sample name	RNA integrity number of original sample (out of 10)	RNA concentration of original sample (ng/ul)	GC% in final sequencing file
1	N/A	TMAO	TMAO_1	9.4	340	49.64
1	N/A	TMAO	TMAO_2	9.3	270	49.03
1	N/A	TMAO	TMAO_3	9.5	333	48.26
1	N/A	TMAO	TMAO_4	9.5	320	49.62
1	N/A	Saline	S_1	9.5	380	49.37
1	N/A	Saline	S_2	9	343	48.61
1	N/A	Saline	S_3	9.3	355	48.29
1	N/A	Saline	S_4	9.3	245	47.76
2	1	GDCA	GDCA_1	8.9	804	50.42
2	1	GDCA	GDCA_2	9	726	50.21
2	1	GDCA	GDCA_3	9.1	632	51.6
2	1	GDCA	GDCA_4	8.8	677	51.38
2	1	Saline	S_1	8.8	377	50.37
2	1	Saline	S_2	9	754	51.21
2	1	Saline	S_3	9	586	50.86
2	1	Saline	S_4	9.1	787	51.63
2	2	PA	PA_1	8.9	731	50.09
2	2	PA	PA_2	9.1	757	50.44
2	2	PA	PA_3	9.1	655	52.05
2	2	PA	PA_4	9.1	772	51.33
2	2	IAA	IAA_1	8.9	836	50.29
2	2	IAA	IAA_2	9.3	785	50.31
2	2	IAA	IAA_3	8.9	651	50.38
2	2	IAA	IAA_4	8.9	692	51.62
2	2	Saline + DMSO	SD_1	8.9	864	50.41
2	2	Saline + DMSO	SD_2	9	727	50.69
2	2	Saline + DMSO	SD_3	8.9	749	51.96
2	2	Saline + DMSO	SD_4	9	839	51.48

### Sheet: Mouse brain ATAC-seq
Brain number	Replicate number	Library number	Condition	Unique non-chrM reads	chrM reads	chrM fraction	Unique non-chrM reads after deduplication	TSS ratio	Library complexity	Read length
1	1	L3996	Control	45764246	8334600	0.15	44039856	13.11	0.91	2x36
1	2	L3997	Control	33150188	6484718	0.16	32156526	12.1	0.93	2x36
2	1	L4038	GDCA	23934144	16989262	0.42	22966098	11.93	0.93	2x36
2	2	L4039	GDCA	36513906	21713302	0.37	34895824	11.96	0.91	2x36
3	1	L4042	Control	29234870	32510402	0.53	27910342	10.31	0.93	2x36
3	2	L4043	Control	14294284	34712246	0.71	13616762	9.49	0.94	2x36
4	1	L4046	GDCA	30513708	14860010	0.33	29199196	14.53	0.92	2x36
4	2	L4047	GDCA	37655416	11036404	0.23	36008932	14.69	0.91	2x36
5	1	L4050	Control	26560200	11760624	0.31	25451114	13.33	0.92	2x36
5	2	L4051	Control	53862366	14641244	0.21	51382376	13.89	0.9	2x36
6	1	L4054	GDCA	33507462	8945756	0.21	32080560	15.53	0.91	2x36
6	2	L4055	GDCA	51226850	8056560	0.14	48956212	15.84	0.89	2x36
7	1	L4058	Control	41486634	13439226	0.24	39662856	12.34	0.92	2x36
7	2	L4059	Control	29802314	7644354	0.2	28627002	13.31	0.93	2x36
8	1	L4062	GDCA	71372668	11881608	0.14	68248706	11.53	0.9	2x36
8	2	L4063	GDCA	46993734	9545418	0.17	45016982	11.51	0.92	2x36

### Sheet: SH-SY5Y RNA-seq
Sample	Plate	Condition	Exposure time	Solvent in media	RNA integrity number of original sample (out of 10)	RNA concentration of original sample (ng/ul)	GC% in final sequencing file
P1V1	1	Vehicle control for TMAO samples	3 hours	1% H2O	9.8	89.6955	47.97
P1V2	1	Vehicle control for TMAO samples	3 hours	1% H2O	9.8	55.6872	48.3
P1V3	1	Vehicle control for TMAO samples	3 hours	1% H2O	9.8	23.1803	48.3
P1T1	1	Treated with TMAO (30μM)	3 hours	1% H2O	9.8	53.0341	48.14
P1T2	1	Treated with TMAO (30μM)	3 hours	1% H2O	9.8	54.2606	48.36
P1T3	1	Treated with TMAO (30μM)	3 hours	1% H2O	9.8	34.1083	48.54
P2V1	2	Vehicle control for pladB samples	4 hours	0.01% DMSO	9.8	81.0461	48.03
P2V2	2	Vehicle control for pladB samples	4 hours	0.01% DMSO	9.8	84.1676	48.05
P2V3	2	Vehicle control for pladB samples	4 hours	0.01% DMSO	9.9	40.0331	49.07
P2P1	2	Treated with Pladienolide B (100nM)	4 hours	0.01% DMSO	9.9	167.709	48.27
P2P2	2	Treated with Pladienolide B (100nM)	4 hours	0.01% DMSO	9.9	83.1829	48.29
P2P3	2	Treated with Pladienolide B (100nM)	4 hours	0.01% DMSO	9.9	32.6804	48.49
