## Supplementary Table 10 for "Age-related microbiome metabolites alter RNA splicing and chromatin accessibility in the brain"

### Sheet: Note about terminology
SE = skipped exon
RI = retained intron
A3SS = alternative 3' splice site
A5SS = alternative 5' splice site
MXE = mutually exclusive exons

### Sheet: SE
ID	GeneID	geneSymbol	chr	strand	exonStart_0base	exonEnd	upstreamES	upstreamEE	downstreamES	downstreamEE	ID.1	IJC_SAMPLE_1	SJC_SAMPLE_1	IJC_SAMPLE_2	SJC_SAMPLE_2	IncFormLen	SkipFormLen	PValue	FDR	IncLevel1	IncLevel2	IncLevelDifference	novel_splice_site	avg_RC_1	avg_RC_2	mean_psi_vals_1	mean_psi_vals_2	sig	splicing_event_type
5852	ENSMUSG00000024403.17	Atp6v1g2	chr17	+	35454463	35454534	35454063	35454234	35456092	35456193	5852	9,7,8,7	2,0,0,0	13,11,8	9,6,5	220	149	9.24375e-07	0.00458993	0.753,1.0,1.0,1.0	0.495,0.554,0.52	0.415	FALSE	8.25	17.3333	0.93825	0.523	Up in Saline	SE
19100	ENSMUSG00000028943.19	Espn	chr4	-	152215508	152215751	152215225	152215418	152218617	152218889	19100	6,10,4,2	1,0,0,0	4,2,9	4,5,2	392	149	1.73624e-06	0.00689693	0.695,1.0,1.0,1.0	0.275,0.132,0.631	0.578	FALSE	5.75	8.66667	0.92375	0.346	Up in Saline	SE
42494	ENSMUSG00000026765.13	Lypd6b	chr2	+	49753822	49753918	49677699	49677785	49793387	49793464	42494	16,15,18,9	0,0,1,1	15,14,18	5,4,11	245	149	1.38879e-06	0.00649032	1.0,1.0,0.916,0.846	0.646,0.68,0.499	0.332	FALSE	15	22.3333	0.9405	0.608333	Up in Saline	SE
48713	ENSMUSG00000047213.15	Ythdf3	chr3	+	16241130	16241279	16237399	16237684	16243641	16243727	48713	11,12,6,17	0,0,2,0	11,5,4	10,2,4	298	149	1.64301e-07	0.00130532	1.0,1.0,0.6,1.0	0.355,0.556,0.333	0.485	FALSE	12	12	0.9	0.414667	Up in Saline	SE
84336	ENSMUSG00000097039.11	Pvt1	chr15	+	62021087	62021201	61909827	61910050	62047315	62047397	84336	0,1,3,1	2,6,4,4	4,1,11	0,0,0	263	149	3.10862e-15	2.46971e-10	0.0,0.086,0.298,0.124	1.0,1.0,1.0	-0.873	FALSE	5.25	5.33333	0.127	1	Up in TMAO	SE
87513	ENSMUSG00000024403.17	Atp6v1g2	chr17	+	35454470	35454534	35454063	35454234	35456092	35456193	87513	2,3,11,11	2,0,0,0	4,3,8	9,6,5	213	149	7.39955e-07	0.00419909	0.412,1.0,1.0,1.0	0.237,0.259,0.528	0.512	TRUE	7.25	11.6667	0.853	0.341333	Up in Saline	SE
87514	ENSMUSG00000024403.17	Atp6v1g2	chr17	+	35454470	35454955	35454063	35454234	35456092	35456193	87514	16,11,8,8	2,0,0,0	5,0,4	9,6,5	634	149	1.79751e-11	2.85613e-07	0.653,1.0,1.0,1.0	0.115,0.0,0.158	0.822	TRUE	11.25	9.66667	0.91325	0.091	Up in Saline	SE
98748	ENSMUSG00000078794.5	Dact3	chr7	+	16617264	16617444	16617051	16617148	16619005	16621387	98748	14,23,13,14	1,1,0,0	13,9,27	6,10,13	329	149	1.84353e-09	2.09233e-05	0.864,0.912,1.0,1.0	0.495,0.29,0.485	0.521	TRUE	16.5	26	0.944	0.423333	Up in Saline	SE
99614	ENSMUSG00000028070.8	Naxe	chr3	-	87964244	87964440	87963826	87964083	87965227	87965338	99614	4,10,7,3	1,10,7,2	7,6,5	1,0,0	345	149	1.92701e-06	0.00729024	0.633,0.302,0.302,0.393	0.751,1.0,1.0	-0.509	TRUE	11	6.33333	0.4075	0.917	Up in TMAO	SE
99616	ENSMUSG00000028070.8	Naxe	chr3	-	87964278	87964440	87963826	87964083	87965227	87965338	99616	7,11,11,3	1,10,7,2	11,6,5	1,0,0	311	149	3.27556e-07	0.00200179	0.77,0.345,0.43,0.418	0.841,1.0,1.0	-0.456	TRUE	13	7.66667	0.49075	0.947	Up in TMAO	SE
100825	ENSMUSG00000037266.19	Rsrp1	chr4	+	134653060	134653461	134652603	134652743	134654045	134654129	100825	708,1293,1025,1140	210,307,160,116	510,579,454	420,385,472	550	149	1.0451e-09	1.38383e-05	0.477,0.533,0.634,0.727	0.248,0.289,0.207	0.345	TRUE	1239.75	940	0.59275	0.248	Up in Saline	SE
102763	ENSMUSG00000039795.15	Zfand1	chr3	-	10413569	10413579	10412224	10412264	10416228	10416377	102763	2,4,1,2	4,4,4,1	8,3,3	0,0,1	159	149	2.84002e-06	0.00902525	0.319,0.484,0.19,0.652	1.0,1.0,0.738	-0.501	TRUE	5.5	5	0.41125	0.912667	Up in TMAO	SE
103023	ENSMUSG00000020620.15	Abca8b	chr11	-	109825548	109825941	109823015	109825437	109826541	109826621	103023	12,22,16,21	1,1,0,0	7,11,22	6,5,5	542	149	9.18374e-08	0.000810689	0.767,0.858,1.0,1.0	0.243,0.377,0.547	0.517	TRUE	18.25	18.6667	0.90625	0.389	Up in Saline	SE
107347	ENSMUSG00000051674.16	Dcun1d4	chr5	+	73668001	73668107	73650189	73650419	73668228	73668299	107347	0,1,2,2	1,9,2,3	3,10,2	0,0,0	255	149	3.88334e-12	9.80408e-08	0.0,0.061,0.369,0.28	1.0,1.0,1.0	-0.823	TRUE	5	5	0.1775	1	Up in TMAO	SE
111186	ENSMUSG00000049184.7	Purg	chr8	+	33879196	33879325	33876352	33877236	33906584	33907495	111186	7,12,5,9	4,13,7,4	2,0,0	18,15,11	278	149	1.4956e-06	0.00660114	0.484,0.331,0.277,0.547	0.056,0.0,0.0	0.391	TRUE	15.25	15.3333	0.40975	0.0186667	Up in Saline	SE

### Sheet: RI
ID	GeneID	geneSymbol	chr	strand	riExonStart_0base	riExonEnd	upstreamES	upstreamEE	downstreamES	downstreamEE	ID.1	IJC_SAMPLE_1	SJC_SAMPLE_1	IJC_SAMPLE_2	SJC_SAMPLE_2	IncFormLen	SkipFormLen	PValue	FDR	IncLevel1	IncLevel2	IncLevelDifference	novel_splice_site	avg_RC_1	avg_RC_2	mean_psi_vals_1	mean_psi_vals_2	sig	splicing_event_type
1628	ENSMUSG00000029298.16	Gbp9	chr5	-	105230569	105231719	105230569	105230776	105231438	105231719	1628	14,16,8,16	0,2,3,0	0,4,0	7,6,3	811	149	2.21199e-06	0.00264175	1.0,0.595,0.329,1.0	0.0,0.109,0.0	0.695	FALSE	14.75	6.66667	0.731	0.0363333	Up in Saline	RI
1714	ENSMUSG00000092060.5	Bend4	chr5	-	67549490	67557644	67549490	67555793	67557474	67557644	1714	9,15,12,38	0,0,0,1	17,17,21	5,2,4	1830	149	3.43382e-08	7.17668e-05	1.0,1.0,1.0,0.756	0.217,0.409,0.299	0.631	FALSE	18.75	22	0.939	0.308333	Up in Saline	RI
1722	ENSMUSG00000111110.3	Gm36855	chr9	-	43426070	43426936	43426070	43426375	43426815	43426936	1722	8,4,7,9	6,6,1,2	14,2,4	1,0,0	589	149	8.45341e-06	0.00706705	0.252,0.144,0.639,0.532	0.78,1.0,1.0	-0.535	FALSE	10.75	7	0.39175	0.926667	Up in TMAO	RI
2592	ENSMUSG00000028845.16	Tekt2	chr4	-	126218022	126218512	126218022	126218228	126218386	126218512	2592	15,13,8,5	3,2,0,3	0,0,1	1,13,4	307	149	3.24414e-11	1.80807e-07	0.708,0.759,1.0,0.447	0.0,0.0,0.108	0.693	FALSE	12.25	6.33333	0.7285	0.036	Up in Saline	RI
3427	ENSMUSG00000037266.19	Rsrp1	chr4	+	134652603	134654129	134652603	134652743	134654045	134654129	3427	3583,5509,4675,4924	210,307,160,116	2555,2969,2216	420,385,472	1451	149	4.6989e-11	1.96414e-07	0.637,0.648,0.75,0.813	0.384,0.442,0.325	0.328	FALSE	4871	3005.67	0.712	0.383667	Up in Saline	RI
5069	ENSMUSG00000029625.17	Cpsf4	chr5	+	145114039	145115738	145114039	145114112	145115567	145115738	5069	264,309,287,382	11,15,7,12	195,219,152	35,28,25	1604	149	2.74408e-07	0.00045881	0.69,0.657,0.792,0.747	0.341,0.421,0.361	0.347	FALSE	321.75	218	0.7215	0.374333	Up in Saline	RI
5838	ENSMUSG00000031805.18	Jak3	chr8	+	72132202	72133201	72132202	72132488	72133078	72133201	5838	14,16,4,15	5,6,3,4	0,0,1	7,6,8	739	149	4.42404e-06	0.00410944	0.361,0.35,0.212,0.431	0.0,0.0,0.025	0.33	FALSE	16.75	7.33333	0.3385	0.00833333	Up in Saline	RI
8256	ENSMUSG00000050394.15	Armcx6	chrX	-	133651135	133651379	133651135	133651183	133651299	133651379	8256	6,4,4,4	1,1,0,1	5,2,0	3,4,8	265	149	3.91252e-06	0.00394203	0.771,0.692,1.0,0.692	0.484,0.219,0.0	0.554	TRUE	5.25	7.33333	0.78875	0.234333	Up in Saline	RI
8897	ENSMUSG00000024560.8	Cxxc1	chr18	+	74352201	74352464	74352201	74352309	74352456	74352464	8897	12,31,16,12	3,11,9,6	20,13,19	0,0,0	296	149	4.3182e-10	1.20334e-06	0.668,0.587,0.472,0.502	1.0,1.0,1.0	-0.443	TRUE	25	17.3333	0.55725	1	Up in TMAO	RI
10138	ENSMUSG00000036948.18	Trappc14	chr5	-	138260431	138261006	138260431	138260776	138260919	138261006	10138	24,31,24,17	3,13,5,6	14,16,32	0,0,0	292	149	5.91448e-06	0.00520474	0.803,0.549,0.71,0.591	1.0,1.0,1.0	-0.337	TRUE	30.75	20.6667	0.66325	1	Up in TMAO	RI
10168	ENSMUSG00000006307.17	Kmt2b	chr7	-	30281832	30282305	30281832	30281931	30282141	30282305	10168	5,4,4,1	1,7,5,3	18,5,11	0,0,1	359	149	2.28453e-09	5.45677e-06	0.675,0.192,0.249,0.122	1.0,1.0,0.82	-0.63	TRUE	7.5	11.6667	0.3095	0.94	Up in TMAO	RI
12038	ENSMUSG00000066551.13	Hmgb1	chr5	-	148987397	148988110	148987397	148987561	148988077	148988110	12038	7,6,6,13	0,0,1,0	15,27,9	2,6,6	665	149	1.05637e-06	0.00135865	1.0,1.0,0.573,1.0	0.627,0.502,0.252	0.433	TRUE	8.25	21.6667	0.89325	0.460333	Up in Saline	RI
14275	ENSMUSG00000059005.14	Hnrnpa3	chr2	+	75492014	75492377	75492014	75492161	75492251	75492377	14275	25,19,11,20	0,0,0,0	11,14,17	7,14,17	239	149	0	0	1.0,1.0,1.0,1.0	0.495,0.384,0.384	0.579	TRUE	18.75	26.6667	1	0.421	Up in Saline	RI
14493	ENSMUSG00000028700.15	Pomgnt1	chr4	+	116012027	116012332	116012027	116012103	116012262	116012332	14493	5,4,17,8	0,0,0,0	2,4,3	4,4,5	308	149	1.08716e-10	3.63548e-07	1.0,1.0,1.0,1.0	0.195,0.326,0.225	0.751	TRUE	8.5	7.33333	1	0.248667	Up in Saline	RI
15051	ENSMUSG00000031295.14	Phka2	chrX	+	159311842	159312808	159311842	159312011	159312686	159312808	15051	4,12,13,13	0,0,0,0	4,3,2	6,1,3	824	149	8.15537e-12	6.81789e-08	1.0,1.0,1.0,1.0	0.108,0.352,0.108	0.811	TRUE	10.5	6.33333	1	0.189333	Up in Saline	RI
17567	ENSMUSG00000061288.14	Taok3	chr5	+	117344513	117344825	117344513	117344591	117344711	117344825	17567	2,13,6,16	0,1,0,3	10,3,2	14,6,1	269	149	4.00804e-06	0.00394203	1.0,0.878,1.0,0.747	0.283,0.217,0.526	0.564	TRUE	10.25	12	0.90625	0.342	Up in Saline	RI
18527	ENSMUSG00000032534.19	Cep63	chr9	-	102467597	102471793	102467597	102468053	102471706	102471793	18527	16,14,14,16	0,0,1,0	6,5,7	1,1,1	3802	149	9.62841e-07	0.00135865	1.0,1.0,0.354,1.0	0.19,0.164,0.215	0.649	TRUE	15.25	7	0.8385	0.189667	Up in Saline	RI
19674	ENSMUSG00000059796.17	Eif4a1	chr11	-	69558278	69558937	69558278	69558432	69558520	69558937	19674	19,12,15,16	10,0,3,0	8,2,8	13,13,13	237	149	2.67943e-06	0.00298667	0.544,1.0,0.759,1.0	0.279,0.088,0.279	0.61	TRUE	18.75	19	0.82575	0.215333	Up in Saline	RI

### Sheet: A3SS
ID	GeneID	geneSymbol	chr	strand	longExonStart_0base	longExonEnd	shortES	shortEE	flankingES	flankingEE	ID.1	IJC_SAMPLE_1	SJC_SAMPLE_1	IJC_SAMPLE_2	SJC_SAMPLE_2	IncFormLen	SkipFormLen	PValue	FDR	IncLevel1	IncLevel2	IncLevelDifference	novel_splice_site	avg_RC_1	avg_RC_2	mean_psi_vals_1	mean_psi_vals_2	sig	splicing_event_type
2965	ENSMUSG00000028943.19	Espn	chr4	-	152215225	152215751	152215225	152215418	152218617	152218898	2965	4,12,2,2	1,0,0,0	5,1,9	4,5,2	482	149	1.84827e-07	0.00120576	0.553,1.0,1.0,1.0	0.279,0.058,0.582	0.582	FALSE	5.25	8.66667	0.88825	0.306333	Up in Saline	A3SS
5427	ENSMUSG00000087674.10	4930447M23Rik	chr2	+	19352304	19352498	19352415	19352498	19349644	19349978	5427	12,20,14,17	0,0,1,2	14,13,16	7,10,5	260	149	1.48153e-06	0.00751728	1.0,1.0,0.889,0.83	0.534,0.427,0.647	0.394	FALSE	16.5	21.6667	0.92975	0.536	Up in Saline	A3SS
5553	ENSMUSG00000037266.19	Rsrp1	chr4	+	134653336	134654129	134654045	134654129	134652603	134652743	5553	1572,2164,1947,1923	210,307,160,116	1050,1354,926	420,385,472	858	149	7.58403e-09	0.000115444	0.565,0.55,0.679,0.742	0.303,0.379,0.254	0.322	FALSE	2099.75	1535.67	0.634	0.312	Up in Saline	A3SS
18469	ENSMUSG00000036948.18	Trappc14	chr5	-	138260431	138260786	138260431	138260776	138260919	138261006	18469	5,25,11,6	3,13,5,6	10,13,14	0,0,0	159	149	7.382e-07	0.00421383	0.61,0.643,0.673,0.484	1.0,1.0,1.0	-0.397	TRUE	18.5	12.3333	0.6025	1	Up in TMAO	A3SS
28584	ENSMUSG00000015790.17	Surf1	chr2	-	26805443	26805658	26805443	26805526	26806268	26806542	28584	6,3,2,15	2,0,0,0	3,4,2	6,6,2	281	149	3.54442e-08	0.000269766	0.614,1.0,1.0,1.0	0.21,0.261,0.347	0.631	TRUE	7	7.66667	0.9035	0.272667	Up in Saline	A3SS
41226	ENSMUSG00000047767.18	Atg16l2	chr7	-	100940693	100940799	100940693	100940792	100941085	100941206	41226	1,2,6,0	10,7,7,7	12,14,6	0,2,2	156	149	2.50814e-08	0.000229074	0.087,0.214,0.45,0.0	1.0,0.87,0.741	-0.683	TRUE	10	12	0.18775	0.870333	Up in TMAO	A3SS

### Sheet: A5SS
ID	GeneID	geneSymbol	chr	strand	longExonStart_0base	longExonEnd	shortES	shortEE	flankingES	flankingEE	ID.1	IJC_SAMPLE_1	SJC_SAMPLE_1	IJC_SAMPLE_2	SJC_SAMPLE_2	IncFormLen	SkipFormLen	PValue	FDR	IncLevel1	IncLevel2	IncLevelDifference	novel_splice_site	avg_RC_1	avg_RC_2	mean_psi_vals_1	mean_psi_vals_2	sig	splicing_event_type
13353	ENSMUSG00000024942.20	Capn1	chr19	-	6065765	6065927	6065911	6065927	6064230	6064498	13353	20,11,12,19	1,0,0,0	28,21,27	10,10,4	295	149	4.2823e-06	0.00986611	0.91,1.0,1.0,1.0	0.586,0.515,0.773	0.353	TRUE	15.75	33.3333	0.9775	0.624667	Up in Saline	A5SS
13938	ENSMUSG00000022307.17	Oxr1	chr15	+	41312413	41312782	41312413	41312513	41398965	41399123	13938	0,4,0,6	6,3,3,1	3,7,6	0,1,0	418	149	2.90441e-07	0.000975629	0.0,0.322,0.0,0.681	1.0,0.714,1.0	-0.654	TRUE	5.75	5.66667	0.25075	0.904667	Up in TMAO	A5SS
20977	ENSMUSG00000078794.5	Dact3	chr7	+	16617051	16617444	16617051	16617148	16619005	16621387	20977	30,27,14,26	1,1,0,0	19,23,31	6,10,13	445	149	2.97776e-10	3.20159e-06	0.909,0.9,1.0,1.0	0.515,0.435,0.444	0.488	TRUE	24.75	34	0.95225	0.464667	Up in Saline	A5SS
28486	ENSMUSG00000025357.9	Dgka	chr10	-	128572542	128572954	128572877	128572954	128572009	128572145	28486	4,0,4,0	7,3,0,7	6,2,16	0,0,0	484	149	5.54578e-08	0.000255542	0.15,0.0,1.0,0.0	1.0,1.0,1.0	-0.713	TRUE	6.25	8	0.2875	1	Up in TMAO	A5SS
32311	ENSMUSG00000021288.20	Klc1	chr12	+	111743245	111743465	111743245	111743463	111744453	111744541	32311	20,18,11,10	16,32,13,12	12,15,16	0,0,0	151	149	0	0	0.552,0.357,0.455,0.451	1.0,1.0,1.0	-0.546	TRUE	33	14.3333	0.45375	1	Up in TMAO	A5SS

### Sheet: MXE
ID	GeneID	geneSymbol	chr	strand	X1stExonStart_0base	X1stExonEnd	X2ndExonStart_0base	X2ndExonEnd	upstreamES	upstreamEE	downstreamES	downstreamEE	ID.1	IJC_SAMPLE_1	SJC_SAMPLE_1	IJC_SAMPLE_2	SJC_SAMPLE_2	IncFormLen	SkipFormLen	PValue	FDR	IncLevel1	IncLevel2	IncLevelDifference	novel_splice_site	avg_RC_1	avg_RC_2	mean_psi_vals_1	mean_psi_vals_2	sig	splicing_event_type

### Sheet: STAR mapping rates
Sample	Total read pairs	Uniquely mapped	Mapped to multiple loci	Mapped to too many loci	Unmapped: too many mismatches	Unmapped: too short	Unmapped: other	Total
S_1	27194183	0.8915	0.041	0.0007	0	0.0658	0.001	1
S_2	41076758	0.8762	0.0449	0.0007	0	0.0771	0.001	0.9999
S_3	27978301	0.8724	0.045	0.0007	0	0.0809	0.001	1
S_4	31311144	0.8535	0.049	0.0007	0	0.0958	0.001	1
TMAO_1	33045831	0.89	0.0419	0.0008	0	0.0662	0.001	0.9999
TMAO_2	33126880	0.8838	0.0434	0.0007	0	0.0711	0.001	1
TMAO_4	31029201	0.8907	0.04	0.0007	0	0.0676	0.0009	0.9999
