## Supplementary Table 12 for "Age-related microbiome metabolites alter RNA splicing and chromatin accessibility in the brain"

### Sheet: Sheet1
Study PMID or DOI	Year	Title	Cohort of interest	Measurement type	Conclusion(s) of interest	Notes
30337151	2019	Altered bile acid profile associates with cognitive impairment in Alzheimer's disease - An emerging role for gut microbiome	n=1464 participants from the Alzheimer's Disease Neuroimaging Initiative (ADNI) cohort: "370 cognitively normal older adults, 284 with early mild cognitive impairment, 505 with late mild cognitive impairment, and 305 AD [Alzheimer Disease] cases"	Targeted serum metabolomics (to quantify bile acids)	Table 4 - GDCA serum levels are: (1) significantly higher in AD participants (vs. cognitively normal) and (2) significantly positively associated with ADAS-Cog13 score (higher score = worse cognition) among all participants	There is likely some overlap between the participants in this study and those in the other ADNI studies in this table
31218777	2019	Diet-Related Metabolites Associated with Cognitive Decline Revealed by Untargeted Metabolomics in a Prospective Cohort	n=418 participants from the Three-City study, all 65+ and initially dementia-free; n=209 with cognitive decline over the 12 years after the measurement; n=209 controls (matched for age, sex, education)	Untargeted serum metabolomics	Table 2, Table S3 - GDCA (specifically the glucuronidated form GDCA 3-glucuronide) was one of "a set of 22 ions robustly associated with [subsequent cognitive decline]"
35342048	2022	Alteration of Gut Microbial Metabolites in the Systemic Circulation of Patients with Parkinson's Disease	n=99 participants in a Taiwanese patient cohort: n=56 patients with Parkinson's Disease (PD); n=43 controls, matched for age and sex	Targeted plasma metabolomics (to quantify microbial metabolites, specifically hippuric acid, indole derivatives, and secondary bile acids)	Table 1 - GDCA plasma levels were significantly higher in PD vs. controls
39939193	2025	White matter hyperintensity severity modifies gut metabolite association with cognitive outcomes	n=578 participants from the Alzheimer's Disease Neuroimaging Initiative (ADNI) cohort: n=191 cognitively normal, n=222 early mild cognitive impairment, n=124 late mild cognitive impairment, n=41 Alzheimer's Disease	Targeted serum metabolomics (to quantify 104 metabolites categorized as gut microbial metabolites)	Table 2 - Among the 104 gut metabolites tested, glycodeoxycholic acid (GDCA) was the only one to surpass the 10% false discovery rate (FDR) threshold for significant association with both key outcomes: ADAS-Cog13 score and cognitive impairment as measured by the Mini-Mental State Examination (MMSE).	There is likely some overlap between the participants in this study and those in the other ADNI studies in this table
29249916	2017	Bile acid quantification of 20 plasma metabolites identifies lithocholic acid as a putative biomarker in Alzheimer’s disease	n=80 participants from an Austrian cohort (30 cognitively healthy, 20 with mild cognitive impairment, 30 with Alzheimer's Disease)	Targeted plasma metabolomics (to quantify bile acids)	(1) Table 2 - GDCA plasma levels were significantly higher in participants with Alzheimer's Disease vs. those with Mild Cognitive Impairment; (2) Fig. 1 - GDCA levels increased > 1.5x (median) in n=8 participants who started cognitively normal and converted to an Alzheimer's Disease diagnosis after a period of 8-9 years
41242346	2026	Bile acid profile and white matter microstructural changes in early Alzheimer's disease	n=127 participants from the Alzheimer's Disease Neuroimaging Initiative (ADNI): n=46 cognitively normal, n=81 amnestic mild cognitive impairment	Targeted serum metabolomics (to quantify bile acids)	Figure 3 - a higher serum GDCA/TDCA ratio was associated with markers of white-matter degeneration	There is likely some overlap between the participants in this study and those in the other ADNI studies in this table
41164885	2025	Plasma and feces multiomics unveil cognition‐associated perturbations of chronic inflammatory pathways of the gut‐microbiota–brain axis	n=278 participants in a cohort from the Geneva Memory Center in Switzerland (n=87 healthy controls, n=63 subjective cognitive decline, n=111 mild cognitive impairment, n=17 dementia)	Targeted plasma metabolomics (to quantify a diverse panel of > 180 metabolites, including bile acids)	Figure 3 and Table S5 - GDCA was significantly elevated in the plasma of individuals with mild cognitive impairment vs. healthy controls
41854019	2026	Bile acids are associated with baseline and longitudinal amyloid and tau pathology in patients with Alzheimer's disease	n=1397 participants from the Chinese Preclinical Alzheimer's Disease Study (CPAS) and n=1275 participants from the Alzheimer's Disease Neuroimaging Initiative (ADNI)	Targeted plasma metabolomics (CPAS cohort) and targeted serum metabolomics (ADNI cohort) - each panel included bile acids	(1) Fig. 2A - in the CPAS cohort, cognitively impaired (CI) individuals - vs. cognitively unimpaired (CU) - showed a higher GDCA/TDCA ratio; (2) Fig. 2B - in the ADNI cohort, CI individuals had higher GDCA levels vs. CU	There is likely some overlap between the participants in this study and those in the other ADNI studies in this table
https://doi.org/10.3390/metabo16060377	2026	Application of Plasma Metabolomic Biomarker Panels in Early Diagnosis and Disease Staging of Alzheimer’s Disease	n=172 participants (60 Alzheimer's, 33 healthy controls, 47 with vascular cognitive impairment or other cognitive abnormalities, 9 mild cognitive impairment, 23 subjective cognitive decline)	Untargeted plasma metabolomics	Fig. 6 - correlation between GDCA levels in the plasma and the cognitive function scale MoCA (higher GDCA = worse cognition)
