## Supplementary Table 15 for "Age-related microbiome metabolites alter RNA splicing and chromatin accessibility in the brain"

### Sheet: Male cohort 2
Matrix	Mouse ID	Treatment (mg/kg GDCA gavage)	GDCA Concentration (ng/mL or ng/g)	Conversion to g/mL (note, approximating 1g=1mL for brain homogenate)	Conversion to mol/mL, with 449.6 MW of GDCA	Conversion to mol/L	Original concentration in nM
plasma	1	0	BQL(<0.5 ng/mL)	N/A	N/A	N/A	N/A
plasma	2	0	BQL(<0.5 ng/mL)	N/A	N/A	N/A	N/A
plasma	3	0	BQL(<0.5 ng/mL)	N/A	N/A	N/A	N/A
plasma	6	10	8.28	8.28e-09	1.84164e-11	1.84164e-08	18.4164
plasma	7	10	9.44	9.44e-09	2.09964e-11	2.09964e-08	20.9964
plasma	8	10	10.6	1.06e-08	2.35765e-11	2.35765e-08	23.5765
plasma	11	50	46.7	4.67e-08	1.0387e-10	1.0387e-07	103.87
plasma	12	50	349	3.49e-07	7.76246e-10	7.76246e-07	776.246
plasma	13	50	28.1	2.81e-08	6.25e-11	6.25e-08	62.5
brain	1	0	BQL(<2.5 ng/g)	N/A	N/A	N/A	N/A
brain	2	0	BQL(<2.5 ng/g)	N/A	N/A	N/A	N/A
brain	3	0	BQL(<2.5 ng/g)	N/A	N/A	N/A	N/A
brain	6	10	BQL(<2.5 ng/g)	N/A	N/A	N/A	N/A
brain	7	10	BQL(<2.5 ng/g)	N/A	N/A	N/A	N/A
brain	8	10	BQL(<2.5 ng/g)	N/A	N/A	N/A	N/A
brain	11	50	5.95	5.95e-09	1.3234e-11	1.3234e-08	13.234
brain	12	50	72	7.2e-08	1.60142e-10	1.60142e-07	160.142
brain	13	50	4.32	4.32e-09	9.60854e-12	9.60854e-09	9.60854

### Sheet: Female cohort
Matrix	Mouse ID	Treatment (mg/kg GDCA gavage)	GDCA Concentration (ng/mL or ng/g)	Original concentration in nM
plasma	1	0	BQL(<0.5 ng/mL)	N/A
plasma	2	0	BQL(<0.5 ng/mL)	N/A
plasma	3	0	BQL(<0.5 ng/mL)	N/A
plasma	4	0	BQL(<0.5 ng/mL)	N/A
plasma	6	50	129	286.922
plasma	7	50	4600	10231.3
plasma	8	50	164	364.769
plasma	9	50	838	1863.88
brain	1	0	BQL(<2.5 ng/g)	N/A
brain	2	0	BQL(<2.5 ng/g)	N/A
brain	3	0	BQL(<2.5 ng/g)	N/A
brain	4	0	BQL(<2.5 ng/g)	N/A
brain	6	50	BQL(<2.5 ng/g)	N/A
brain	7	50	3.77	8.38523
brain	8	50	BQL(<2.5 ng/g)	N/A
brain	9	50	BQL(<2.5 ng/g)	N/A
